# Environmental variables and species traits as drivers of wild bee pollination in intensive agroecosystems -a metabarcoding approach

**DOI:** 10.1101/2023.03.20.533466

**Authors:** Marina Querejeta, Lorène Marchal, Paul Pfeiffer, Marilyn Roncoroni, Vincent Bretagnolle, Sabrina Gaba, Stéphane Boyer

**Affiliations:** Institut de Recherche sur la Biologie de l’Insecte, UMR 7261, CNRS-Université de Tours, Tours, France; Department of Functional Biology, University of Oviedo, Asturias, Spain; UMR UREP, INRAE, 5 Chemin de Beaulieu, 63000 Clermont-Ferrand, France; CEBC, UMR7372, CNRS and La Rochelle Université, 405 Route de Prisse la Charrière, 79360 Villiers-en-Bois, France; LTSER « Zone Atelier Plaine & Val de Sèvre », F-79360 Villiers-en-Bois, France; USC 1339 Résilience, Centre d’Études Biologiques de Chizé, INRAE, F-79360 Villiers-en-Bois, France

**Keywords:** Wild bees, sunflower, pollen DNA metabarcoding, pollination, biodiversity

## Abstract

Wild bees are known to be efficient pollinators of wild plants and cultivated crops and they are essential ecosystem service providers. However, wild bee populations have been suffering from significant declines in the last decades mainly due to the use of agrochemicals. Within this framework, we aimed to characterize wild bees pollination spectrum (i.e. the community of pollinated flowering plants) in intensive agroecosystems, and describe the environmental variables and wild bee species traits influencing the pollination. To do this, we conducted metabarcoding analyses of pollen loads from wild bees collected in sunflower crops in the French region of Nouvelle-Aquitaine. Our study revealed that wild bees visited flowering plants corresponding to 231 different Operational Taxonomic Units, classified in 38 families of which Asteraceae, Brassicaceae and Apiaceae were the most visited and more than 90% of the visited taxa turned out to be wild flowers. We also analysed the potential effect of environmental variables and wild bee species traits in governing their choice of pollinated plants. The community composition of pollinated plants varied depending on the flowering stages of the sunflower and the farming system. Our results also show that pollination niche breadth (alpha diversity) varied depending on the flowering stages of the sunflower but was not different between organic and conventional farming systems.

Regarding wild bee species traits, the community composition of pollinated plants varied in relation to wild bees body sizes and, sociality levels. Our results are consistent with previous studies, suggesting that solitary bees are more specialists when it comes to flower selection than social bees, which are more generalist. The metabarcoding of pollen loads enabled us to draw a global picture of plant-wild bee interactions in an intensive agroecosystem. Our findings support the hypothesis that a higher diversity of weeds may increase wild bee diversity in intensive agroecosystems.
