## Supplementary material for "Environmental variables and species traits as drivers of wild bee pollination in intensive agroecosystems -a metabarcoding approach": Table S1

### Sheet: S1A
Sample ID	Wild bee species	Sex	Wild bee size (category)	Crop	Flowering stage	Climate	Percentage sunflower flowering (category)	Percentage weed cover (category)	Sunflower height (category)	Farming system	Sociality level	Reference
A1	Halictus smaragdulus	F	T2	5867	Pre-flowering	Sunny	LOW	HIGH	T3	Organic	Social	Fortel et al. 20141
A2	Halictus maculatus	F	T3	5867	Pre-flowering	Sunny	LOW	HIGH	T3	Organic	Social	Fortel et al. 20141
A3	Andrena subopaca	F	T2	5867	Pre-flowering	Sunny	LOW	HIGH	T3	Organic	Solitary	Bwars2/Wood et al. 20163
A4	Lasioglossum pauperatum	F	T1	5867	Pre-flowering	Sunny	LOW	HIGH	T3	Organic	Social	Bwars2
A5	Lasioglossum politum	F	T1	5572	Pre-flowering	Sunny	LOW	LOW	T1	Organic	Social	Fortel et al. 20141
A6	Lasioglossum interruptum	F	T2	5572	Pre-flowering	Sunny	LOW	LOW	T1	Organic	Social	Fortel et al. 20141
A7	Lasioglossum interruptum	F	T2	5572	Pre-flowering	Sunny	LOW	LOW	T1	Organic	Social	Fortel et al. 20141
A9	Andrena nana	M	T3	5572	Pre-flowering	Sunny	LOW	LOW	T1	Organic	Solitary	Fortel et al. 20141
AA1	Lasioglossum gr simplex	F	T1	12	Flowering	Sunny	HIGH	LOW	T4	Conventional	Social	Bwars2
AA3	Lasioglossum villosulum	M	T2	12	Flowering	Sunny	HIGH	LOW	T4	Conventional	Social	Bwars2
AA4	Lasioglossum pauxillum	F	T2	12	Flowering	Sunny	HIGH	LOW	T4	Conventional	Social	Bwars/ Fortel et al 2014
AA5	Lasioglossum interruptum	F	T2	12	Flowering	Sunny	HIGH	LOW	T4	Conventional	Social	Fortel et al. 20141
AA7	Lasioglossum malachurum	F	T4	12	Flowering	Sunny	HIGH	LOW	T4	Conventional	Social	Fortel et al. 20141
AA8	Lasioglossum glabriusculum	F	T1	12	Flowering	Sunny		LOW	T4	Conventional	Social	Fortel et al. 20141
AA9	Lasioglossum nigripes	F	T4	376	Flowering	Sunny	LOW	LOW	T3	Conventional	Social	Fortel et al. 20141
AB2	Lasioglossum glabriusculum	F	T1	376	Flowering	Sunny	LOW	LOW	T3	Conventional	Social	Fortel et al. 20141
AB3	Osmia spinulosa	F	T3	376	Flowering	Sunny	LOW	LOW	T3	Conventional	Solitary	Fortel et al. 20141
AB4	Lasioglossum subhirtum	M	T4	376	Flowering	Sunny	LOW	LOW	T3	Conventional	Social	Geslin et al. 20164
AB5	Lasioglossum villosulum	F	T2	376	Flowering	Sunny	LOW	LOW	T3	Conventional	Social	Bwars2
AB6	Lasioglossum nigripes	F	T4	376	Flowering	Sunny	LOW	LOW	T3	Conventional	Social	Fortel et al. 20141
AB9	Lasioglossum glabriusculum	F	T1	376	Flowering	Sunny	LOW	LOW	T3	Conventional	Social	Fortel et al. 20141
AC1	Lasioglossum pauxillum	F	T2	376	Flowering	Sunny	LOW	LOW	T3	Conventional	Social	Fortel et al. 20141
AC2	Lasioglossum morio	F	T2	376	Flowering	Sunny	LOW	LOW	T3	Conventional	Social	Fortel et al. 20141
AC3	Lasioglossum morio	F	T2	376	Flowering	Sunny	LOW	LOW	T3	Conventional	Social	Fortel et al. 20141
AC5	Lasioglossum subhirtum	M	T4	376	Flowering	Sunny	LOW	LOW	T3	Conventional	Social	Geslin et al. 20164
AC7	Lasioglossum interruptum	F	T2	376	Flowering	Sunny	LOW	LOW	T3	Conventional	Social	Fortel et al. 20141
AC8	Lasioglossum glabriusculum	F	T1	3271	Flowering	Sunny	HIGH	LOW	T4	Conventional	Social	Fortel et al. 20141
AC9	Lasioglossum glabriusculum	F	T1	3271	Flowering	Sunny	HIGH	LOW	T4	Conventional	Social	Fortel et al. 20141
AD3	Lasioglossum puncticolle	F	T2	3271	Flowering	Sunny	HIGH	LOW	T4	Conventional	Social	Fortel et al. 20141
AD4	Lasioglossum villosulum	F	T2	3271	Flowering	Sunny	HIGH	LOW	T4	Conventional	Social	Bwars2
AD6	Panurgus dentipes	M	T4	3271	Flowering	Sunny	HIGH	LOW	T4	Conventional	Solitary	Fortel et al. 20141
AD8	Lasioglossum subhirtum	M	T4	3271	Flowering	Sunny	HIGH	LOW	T4	Conventional	Social	Geslin et al. 20164
AD9	Panurgus dentipes	F	T3	3271	Flowering	Sunny	HIGH	LOW	T4	Conventional	Solitary	Fortel et al. 20141
AE1	Lasioglossum pauxillum	F	T2	3271	Flowering	Sunny	HIGH	LOW	T4	Conventional	Social	Fortel et al. 20141
AE2	Lasioglossum villosulum	F	T2	3271	Flowering	Sunny	HIGH	LOW	T4	Conventional	Social	Bwars2
AE5	Lasioglossum interruptum	F	T2	3271	Flowering	Sunny	HIGH	LOW	T4	Conventional	Social	Fortel et al. 20141
AE6	Lasioglossum nigripes	F	T4	3271	Flowering	Sunny	HIGH	LOW	T4	Conventional	Social	Fortel et al. 20141
AE7	Lasioglossum pauxillum	F	T2	3271	Flowering	Sunny	HIGH	LOW	T4	Conventional	Social	Fortel et al. 20141
AE8	Lasioglossum pauxillum	F	T2	1823	Flowering	Sunny	HIGH	HIGH	T4	Conventional	Social	Fortel et al. 20141
AE9	Lasioglossum malachurum	F	T4	1823	Flowering	Sunny	HIGH	HIGH	T4	Conventional	Social	Fortel et al. 20141
AF1	Panurgus dentipes	M	T4	1823	Flowering	Sunny	HIGH	HIGH	T4	Conventional	Solitary	Fortel et al. 20141
AF2	Lasioglossum villosulum	M	T2	1823	Flowering	Sunny	HIGH	HIGH	T4	Conventional	Social	Bwars2
AF3	Lasioglossum villosulum	M	T2	1823	Flowering	Sunny	HIGH	HIGH	T4	Conventional	Social	Bwars2
AF6	Lasioglossum pauxillum	F	T2	1823	Flowering	Sunny	HIGH	HIGH	T4	Conventional	Social	Fortel et al. 20141
AF8	Lasioglossum pauxillum	M	T2	1823	Flowering	Sunny	HIGH	HIGH	T4	Conventional	Social	Fortel et al. 20141
AF9	Lasioglossum pauxillum	M	T2	1823	Flowering	Sunny	HIGH	HIGH	T4	Conventional	Social	Fortel et al. 20141
AG2	Lasioglossum villosulum	M	T2	2187	Flowering	Sunny	HIGH	LOW	T3	Conventional	Social	Bwars2
AG3	Lasioglossum villosulum	M	T2	2187	Flowering	Sunny	HIGH	LOW	T3	Conventional	Social	Bwars2
AG4	Lasioglossum pauxillum	M	T2	2187	Flowering	Sunny	HIGH	LOW	T3	Conventional	Social	Fortel et al. 20141
AG5	Lasioglossum villosulum	M	T2	2187	Flowering	Sunny	HIGH	LOW	T3	Conventional	Social	Bwars2
AG6	Lasioglossum villosulum	M	T2	2187	Flowering	Sunny	HIGH	LOW	T3	Conventional	Social	Bwars2
AG7	Lasioglossum villosulum	M	T2	2187	Flowering	Sunny	HIGH	LOW	T3	Conventional	Social	Bwars2
AG8	Lasioglossum villosulum	M	T2	2187	Flowering	Sunny	HIGH	LOW	T3	Conventional	Social	Bwars2
AG9	Lasioglossum villosulum	M	T2	2187	Flowering	Sunny	HIGH	LOW	T3	Conventional	Social	Bwars2
AH5	Lasioglossum politum	M	T1	2187	Flowering	Sunny	HIGH	LOW	T3	Conventional	Social	Fortel et al. 20141
B1	Lasioglossum interruptum	F	T2	5572	Pre-flowering	Sunny	LOW	LOW	T1	Organic	Social	Fortel et al. 20141
B2	Lasioglossum malachurum	F	T4	5572	Pre-flowering	Sunny	LOW	LOW	T1	Organic	Social	Fortel et al. 20141
B3	Andrena labialis	M	T4	5572	Pre-flowering	Sunny	LOW	LOW	T1	Organic	Social	Fortel et al. 20141
B5	Andrena flavipes	M	T4	5572	Pre-flowering	Sunny	LOW	LOW	T1	Organic	Solitary	Fortel et al. 20141
B6	Lasioglossum glabriusculum	F	T1	3253	Pre-flowering	Sunny	LOW	HIGH	T1	Conventional	Social	Fortel et al. 20141
B8	Lasioglossum glabriusculum	F	T1	3253	Pre-flowering	Sunny	LOW	HIGH	T1	Conventional	Social	Fortel et al. 20141
B9	Lasioglossum glabriusculum	F	T1	3253	Pre-flowering	Sunny	LOW	HIGH	T1	Conventional	Social	Fortel et al. 20141
C1	Lasioglossum glabriusculum	F	T1	3253	Pre-flowering	Sunny	LOW	HIGH	T1	Conventional	Social	Fortel et al. 20141
C3	Lasioglossum subhirtum	M	T4	1823	Pre-flowering	Sunny	LOW	LOW	T1	Conventional	Social	Geslin et al. 20164
D1	Halictus scabiosae	F	T4	10106	Pre-flowering	Sunny	LOW	LOW	T3	Conventional	Solitary	Fortel et al. 20141
D3	Andrena subopaca	F	T2	13138	Pre-flowering	Sunny	LOW	HIGH	T2	Conventional	Solitary	Bwars2/Wood et al. 20163
D4	Lasioglossum pauperatum	F	T1	13138	Pre-flowering	Sunny	LOW	HIGH	T2	Conventional	Social	Bwars2
D9	Halictus scabiosae	F	T4	13138	Pre-flowering	Sunny	LOW	HIGH	T2	Conventional	Solitary	Fortel et al. 20141
E1	Andrena distinguenda	F	T3	13253	Pre-flowering	Sunny	LOW	HIGH	T3	Organic	Solitary	Fortel et al. 20141
E2	Lasioglossum subhirtum	F	T4	13253	Pre-flowering	Sunny	LOW	HIGH	T3	Organic	Social	Geslin et al. 20164
E3	Halictus maculatus	F	T3	13253	Pre-flowering	Sunny	LOW	HIGH	T3	Organic	Social	Fortel et al. 20141
E4	Halictus scabiosae	F	T4	13253	Pre-flowering	Sunny	LOW	HIGH	T3	Organic	Solitary	Fortel et al. 20141
E5	Andrena flavipes	F	T4	13253	Pre-flowering	Sunny	LOW	HIGH	T3	Organic	Solitary	Bwars2/Dubitzky 20015
E6	Lasioglossum politum	F	T1	6223	Pre-flowering	Sunny	LOW	HIGH	T4	Organic	Social	Fortel et al. 20141
E7	Lasioglossum politum	F	T1	6223	Pre-flowering	Sunny	LOW	HIGH	T4	Organic	Social	Fortel et al. 20141
E8	Lasioglossum politum	F	T1	6223	Pre-flowering	Sunny	LOW	HIGH	T4	Organic	Social	Fortel et al. 20141
E9	Lasioglossum morio	F	T2	6223	Pre-flowering	Sunny	LOW	HIGH	T4	Organic	Social	Fortel et al. 20141
F1	Lasioglossum interruptum	F	T2	6223	Pre-flowering	Sunny	LOW	HIGH	T4	Organic	Social	Fortel et al. 20141
F2	Lasioglossum politum	F	T1	6223	Pre-flowering	Sunny	LOW	HIGH	T4	Organic	Social	Fortel et al. 20141
F3	Lasioglossum politum	F	T1	6223	Pre-flowering	Sunny	LOW	HIGH	T4	Organic	Social	Fortel et al. 20141
F4	Halictus scabiosae	M	T4	6223	Pre-flowering	Sunny	LOW	HIGH	T4	Organic	Solitary	Fortel et al. 20141
F5	Lasioglossum politum	F	T1	6223	Pre-flowering	Sunny	LOW	HIGH	T4	Organic	Social	Fortel et al. 20141
F6	Andrena subopaca	F	T2	7507	Pre-flowering	Sunny	LOW	HIGH	T3	Organic	Solitary	Bwars2/Wood et al. 20163
F7	Andrena flavipes	F	T4	7507	Pre-flowering	Sunny	LOW	HIGH	T3	Organic	Solitary	Bwars/Dubitzky 20015
F8	Andrena subopaca	F	T2	7507	Pre-flowering	Sunny	LOW	HIGH	T3	Organic	Solitary	Bwars2/Wood et al. 20163
F9	Andrena flavipes	F	T4	7507	Pre-flowering	Sunny	LOW	HIGH	T3	Organic	Solitary	Bwars/Dubitzky 20015
G1	Andrena flavipes	F	T4	7507	Pre-flowering	Sunny	LOW	HIGH	T3	Organic	Solitary	Bwars/Dubitzky 20015
G2	Andrena flavipes	F	T4	7507	Pre-flowering	Sunny	LOW	HIGH	T3	Organic	Solitary	Bwars/Dubitzky 20015
G3	Andrena flavipes	F	T4	7507	Pre-flowering	Sunny	LOW	HIGH	T3	Organic	Solitary	Bwars/Dubitzky 20015
G4	Andrena minutuloides	F	T2	7507	Pre-flowering	Sunny	LOW	HIGH	T3	Organic	Solitary	Fortel et al. 20141
G5	Andrena flavipes	F	T4	7507	Pre-flowering	Sunny	LOW	HIGH	T3	Organic	Solitary	Bwars/Dubitzky 20015
G6	Andrena flavipes	F	T4	7507	Pre-flowering	Sunny	LOW	HIGH	T3	Organic	Solitary	Bwars/Dubitzky 20015
G7	Andrena flavipes	F	T4	7029	Pre-flowering	Sunny	LOW	LOW	T1	Organic	Solitary	Bwars/Dubitzky 20015
H1	Andrena flavipes	M	T4	2939	Pre-flowering	Sunny	LOW	LOW	T1	Conventional	Solitary	Bwars/Dubitzky 20015
H3	Andrena nitidiuscula	F	T3	3107	Pre-flowering	Sunny	LOW	HIGH	T2	Conventional	Solitary	Fortel et al. 20141
H4	Hylaeus confusus	F	T2	2230	Pre-flowering	Sunny	LOW	HIGH	T4	Conventional	Solitary	Gresty et al. 20186
H5	Lasioglossum interruptum	F	T2	5595	Pre-flowering	Sunny	LOW	LOW	T2	Organic	Social	Fortel et al. 20141
H6	Lasioglossum interruptum	F	T2	5595	Pre-flowering	Sunny	LOW	LOW	T2	Organic	Social	Fortel et al. 20141
H7	Lasioglossum subhirtum	F	T4	116	Pre-flowering	Sunny	HIGH	MEDIUM	T4	Conventional	Social	Geslin et al. 20164
H8	Lasioglossum subhirtum	F	T4	116	Pre-flowering	Sunny	HIGH	MEDIUM	T4	Conventional	Social	Geslin et al. 20164
H9	Lasioglossum malachurum	F	T4	116	Pre-flowering	Sunny	HIGH	MEDIUM	T4	Conventional	Social	Fortel et al. 20141
I1	Lasioglossum malachurum	F	T4	116	Pre-flowering	Sunny	HIGH	MEDIUM	T4	Conventional	Social	Fortel et al. 20141
I2	Andrena flavipes	F	T4	116	Pre-flowering	Sunny	HIGH	MEDIUM	T4	Conventional	Solitary	Bwars/Dubitzky 20015
I4	Lasioglossum villosulum	F	T2	116	Pre-flowering	Sunny	HIGH	MEDIUM	T4	Conventional	Social	Bwars2
I5	Lasioglossum laticeps	F	T2	116	Pre-flowering	Sunny	HIGH	MEDIUM	T4	Conventional	Solitary	Fortel et al. 20141
I6	Halictus gr simplex	F	T4	116	Pre-flowering	Sunny	HIGH	MEDIUM	T4	Conventional	Social	Danforth 20197
I7	Halictus gr simplex	F	T4	116	Pre-flowering	Sunny	HIGH	MEDIUM	T4	Conventional	Social	Danforth 20197
I8	Lasioglossum malachurum	F	T4	15339	Pre-flowering	Sunny	HIGH	MEDIUM	T3	Conventional	Social	Fortel et al. 20141
I9	Lasioglossum malachurum	F	T4	15339	Pre-flowering	Sunny	HIGH	MEDIUM	T3	Conventional	Social	Fortel et al. 20141
J1	Lasioglossum malachurum	F	T4	15339	Pre-flowering	Sunny	HIGH	MEDIUM	T3	Conventional	Social	Fortel et al. 20141
J2	Lasioglossum malachurum	F	T4	15339	Pre-flowering	Sunny	HIGH	MEDIUM	T3	Conventional	Social	Fortel et al. 20141
J3	Lasioglossum malachurum	F	T4	15339	Pre-flowering	Sunny	HIGH	MEDIUM	T3	Conventional	Social	Fortel et al. 20141
J4	Lasioglossum malachurum	F	T4	15339	Pre-flowering	Sunny	HIGH	MEDIUM	T3	Conventional	Social	Fortel et al. 20141
J5	Lasioglossum subhirtum	F	T4	15339	Pre-flowering	Sunny	HIGH	MEDIUM	T3	Conventional	Social	Geslin et al. 20164
J6	Lasioglossum malachurum	F	T4	15339	Pre-flowering	Sunny	HIGH	MEDIUM	T3	Conventional	Social	Fortel et al. 20141
J7	Lasioglossum glabriusculum	F	T1	15339	Pre-flowering	Sunny	HIGH	MEDIUM	T3	Conventional	Social	Fortel et al. 20141
J8	Lasioglossum pauxillum	M	T2	15339	Pre-flowering	Sunny	HIGH	MEDIUM	T3	Conventional	Social	Fortel et al. 20141
J9	Lasioglossum pauxillum	M	T2	15339	Pre-flowering	Sunny	HIGH	MEDIUM	T3	Conventional	Social	Fortel et al. 20141
K1	Lasioglossum malachurum	F	T4	14499	Pre-flowering	Sunny	HIGH	LOW	T3	Conventional	Social	Fortel et al. 20141
K2	Andrena flavipes	F	T4	14499	Pre-flowering	Sunny	HIGH	LOW	T3	Conventional	Solitary	Bwars/Dubitzky 20015
K4	Andrena flavipes	F	T4	14499	Pre-flowering	Sunny	HIGH	LOW	T3	Conventional	Solitary	Bwars/Dubitzky 20015
K5	Lasioglossum malachurum	F	T4	14499	Pre-flowering	Sunny	HIGH	LOW	T3	Conventional	Social	Fortel et al. 20141
L3	Lasioglossum politum	F	T1	17019	Flowering	Cloudy	LOW	LOW	T1	Organic	Social	Fortel et al. 20141
L5	Lasioglossum politum	F	T1	17019	Flowering	Cloudy	LOW	LOW	T1	Organic	Social	Fortel et al. 20141
L6	Lasioglossum politum	F	T1	17019	Flowering	Cloudy	LOW	LOW	T1	Organic	Social	Fortel et al. 20141
L7	Lasioglossum morio	F	T2	17019	Flowering	Cloudy	LOW	LOW	T1	Organic	Social	Fortel et al. 20141
M3	Lasioglossum glabriusculum	F	T1	17019	Flowering	Cloudy	LOW	LOW	T1	Organic	Social	Fortel et al. 20141
M4	Lasioglossum malachurum	F	T4	7029	Flowering	Sunny	LOW	LOW	T3	Organic	Social	Fortel et al. 20141
M5	Lasioglossum malachurum	F	T4	7029	Flowering	Sunny	LOW	LOW	T3	Organic	Social	Fortel et al. 20141
M7	Lasioglossum morio	F	T2	6223	Flowering	Cloudy	HIGH	HIGH	T4	Organic	Social	Fortel et al. 20141
M8	Halictus scabiosae	F	T4	6223	Flowering	Cloudy	HIGH	HIGH	T4	Organic	Solitary	Fortel et al. 20141
M9	Lasioglossum malachurum	F	T4	6223	Flowering	Cloudy	HIGH	HIGH	T4	Organic	Social	Fortel et al. 20141
N1	Lasioglossum pauxillum	M	T2	6223	Flowering	Cloudy	HIGH	HIGH	T4	Organic	Social	Fortel et al. 20141
N2	Lasioglossum politum	F	T1	6223	Flowering	Cloudy	HIGH	HIGH	T4	Organic	Social	Fortel et al. 20141
N3	Halictus gr simplex	F	T4	6223	Flowering	Cloudy	HIGH	HIGH	T4	Organic	Social	Danforth 20197
N4	Lasioglossum morio	F	T2	6223	Flowering	Cloudy	HIGH	HIGH	T4	Organic	Social	Fortel et al. 20141
N5	Andrena flavipes	F	T4	6223	Flowering	Cloudy	HIGH	HIGH	T4	Organic	Solitary	Bwars/Dubitzky 20015
N6	Lasioglossum glabriusculum	F	T1	13253	Flowering	Cloudy	HIGH	HIGH	T3	Organic	Social	Fortel et al. 20141
N7	Lasioglossum glabriusculum	F	T1	13253	Flowering	Cloudy	HIGH	HIGH	T3	Organic	Social	Fortel et al. 20141
N8	Andrena dorsata	F	T4	13253	Flowering	Cloudy	HIGH	HIGH	T3	Organic	Solitary	Fortel et al. 20141
O1	Lasioglossum glabriusculum	F	T1	13253	Flowering	Cloudy	HIGH	HIGH	T3	Organic	Social	Fortel et al. 20141
O2	Lasioglossum morio	F	T2	13253	Flowering	Cloudy	HIGH	HIGH	T3	Organic	Social	Fortel et al. 20141
O4	Lasioglossum glabriusculum	F	T1	13253	Flowering	Cloudy	HIGH	HIGH	T3	Organic	Social	Fortel et al. 20141
O5	Andrena nana	F	T3	13138	Flowering	Cloudy	HIGH	MEDIUM	T2	Conventional	Solitary	Fortel et al. 20141
O6	Andrena subopaca	F	T2	13138	Flowering	Cloudy	HIGH	MEDIUM	T2	Conventional	Solitary	Bwars2/Wood et al. 20163
O7	Lasioglossum pauperatum	F	T1	13138	Flowering	Cloudy	HIGH	MEDIUM	T2	Conventional	Social	Bwars2
O9	Heriades rubicola	M	T2	10106	Flowering	Cloudy	HIGH	LOW	T4	Conventional	Solitary	Bwars2
P1	Lasioglossum malachurum	F	T4	10106	Flowering	Cloudy	HIGH	LOW	T4	Conventional	Social	Fortel et al. 20141
P2	Halictus scabiosae	F	T4	10106	Flowering	Cloudy	HIGH	LOW	T4		Solitary	Fortel et al. 20141
P3	Lasioglossum pauxillum	F	T2	10106	Flowering	Cloudy	HIGH	LOW	T4	Conventional	Social	Fortel et al. 20141
P4	Lasioglossum villosulum	M	T2	10106	Flowering	Cloudy	HIGH	LOW	T4	Conventional	Social	Bwars2
P5	Lasioglossum pauxillum	M	T2	10106	Flowering	Cloudy	HIGH	LOW	T4	Conventional	Social	Fortel et al. 20141
P6	Andrena nana	F	T3	10106	Flowering	Cloudy	HIGH	LOW	T4		Solitary	Fortel et al. 20141
P7	Lasioglossum pauxillum	F	T2	10106	Flowering	Cloudy	HIGH	LOW	T4	Conventional	Social	Fortel et al. 20141
P9	Andrena nana	F	T3	10106	Flowering	Cloudy	HIGH	LOW	T4	Conventional	Solitary	Fortel et al. 20141
Q2	Lasioglossum malachurum	F	T4	10106	Flowering	Cloudy	HIGH	LOW	T4	Conventional	Social	Fortel et al. 20141
Q3	Andrena minutuloides	F	T2	10106	Flowering	Cloudy	HIGH	LOW	T4	Conventional	Solitary	Fortel et al. 20141
Q4	Lasioglossum malachurum	F	T4	8690	Flowering	Sunny	HIGH	MEDIUM	T2	Organic	Social	Fortel et al. 20141
Q5	Lasioglossum glabriusculum	F	T1	8690	Flowering	Sunny	HIGH	MEDIUM	T2	Organic	Social	Fortel et al. 20141
Q6	Lasioglossum glabriusculum	F	T1	8690	Flowering	Sunny	HIGH	MEDIUM	T2	Organic	Social	Fortel et al. 20141
Q7	Andrena nana	F	T3	8690	Flowering	Sunny	HIGH	MEDIUM	T2	Organic	Solitary	Fortel et al. 20141
Q8	Lasioglossum glabriusculum	F	T1	8690	Flowering	Sunny	HIGH	MEDIUM	T2	Organic	Social	Fortel et al. 20141
R3	Hylaeus dilatatus	F	T2	8690	Flowering	Sunny	HIGH	MEDIUM	T2	Organic	Solitary	Fortel et al. 20141
R6	Lasioglossum glabriusculum	F	T1	8690	Flowering	Sunny	HIGH	MEDIUM	T2	Organic	Social	Fortel et al. 20141
R7	Lasioglossum glabriusculum	M	T1	5595	Flowering	Sunny	HIGH	LOW	T4	Organic	Social	Fortel et al. 20141
S1	Andrena nana	F	T3	5595	Flowering	Sunny	HIGH	LOW	T4	Organic	Solitary	Fortel et al. 20141
S3	Lasioglossum politum	F	T1	5595	Flowering	Sunny	HIGH	LOW	T4	Organic	Social	Fortel et al. 20141
S5	Lasioglossum glabriusculum	F	T1	5595	Flowering	Sunny	HIGH	LOW	T4	Organic	Social	Fortel et al. 20141
S6	Hylaeus brevicornis	M	T1	5595	Flowering	Sunny	HIGH	LOW	T4	Organic	Solitary	Fortel et al. 20141
T2	Lasioglossum laticeps	M	T2	3107	Flowering	Sunny	LOW	MEDIUM	T1	Conventional	Solitary	Fortel et al. 20141
T4	Lasioglossum lineare	F	T2	10626	Flowering	Sunny	HIGH	LOW	T2	Conventional	Social	Fortel et al. 20141
T5	Lasioglossum villosulum	F	T2	7507	Flowering	Cloudy	HIGH	MEDIUM	T4	Organic	Social	Bwars2
T7	Lasioglossum malachurum	F	T4	7507	Flowering	Cloudy	HIGH	MEDIUM	T4	Organic	Social	Fortel et al. 20141
T8	Lasioglossum calceatum	F	T3	7507	Flowering	Cloudy	HIGH	MEDIUM	T4	Organic	Social	Fortel et al. 20141
T9	Lasioglossum malachurum	F	T4	7507	Flowering	Cloudy	HIGH	MEDIUM	T4	Organic	Social	Fortel et al. 20141
U1	Andrena flavipes	F	T4	7507	Flowering	Cloudy	HIGH	MEDIUM	T4	Organic	Solitary	Bwars2/Dubitzky 20015
U2	Lasioglossum malachurum	F	T4	2939	Flowering	Sunny	MEDIUM	MEDIUM	T3	Conventional	Social	Fortel et al. 20141
U3	Lasioglossum malachurum	F	T4	2939	Flowering	Sunny	MEDIUM	MEDIUM	T3	Conventional	Social	Fortel et al. 20141
U5	Lasioglossum malachurum	F	T4	2939	Flowering	Sunny	MEDIUM	MEDIUM	T3	Conventional	Social	Fortel et al. 20141
U6	Lasioglossum pauxillum	F	T2	2939	Flowering	Sunny	MEDIUM	MEDIUM	T3	Conventional	Social	Fortel et al. 20141
U8	Lasioglossum pauxillum	F	T2	2939	Flowering	Sunny	MEDIUM	MEDIUM	T3	Conventional	Social	Fortel et al. 20141
U9	Lasioglossum pauxillum	F	T2	2939	Flowering	Sunny	MEDIUM	MEDIUM	T3	Conventional	Social	Fortel et al. 20141
W1	Lasioglossum malachurum	F	T4	2939	Flowering	Sunny	MEDIUM	MEDIUM	T3	Conventional	Social	Fortel et al. 20141
W3	Lasioglossum pauxillum	F	T2	7029	Flowering	Sunny	LOW	LOW	T3	Organic	Social	Fortel et al. 20141
W4	Lasioglossum malachurum	F	T4	7029	Flowering	Sunny	LOW	LOW	T3	Organic	Social	Fortel et al. 20141
W5	Lasioglossum malachurum	F	T4	7029	Flowering	Sunny	LOW	LOW	T3	Organic	Social	Fortel et al. 20141
W6	Lasioglossum malachurum	F	T4	7029	Flowering	Sunny	LOW	LOW	T3	Organic	Social	Fortel et al. 20141
W7	Lasioglossum villosulum	F	T2	7029	Flowering	Sunny	LOW	LOW	T3	Organic	Social	Bwars2
W8	Lasioglossum villosulum	F	T2	7029	Flowering	Sunny	LOW	LOW	T3	Organic	Social	Bwars2
W9	Lasioglossum villosulum	F	T2	7029	Flowering	Sunny	LOW	LOW	T3	Organic	Social	Bwars2
X1	Lasioglossum villosulum	F	T2	7029	Flowering	Sunny	LOW	LOW	T3	Organic	Social	Bwars2
X2	Lasioglossum pauxillum	M	T2	5867	Flowering	Sunny	HIGH	HIGH	T4	Organic	Social	Fortel et al. 20141
X3	Lasioglossum villosulum	F	T2	5867	Flowering	Sunny	HIGH	HIGH	T4	Organic	Social	Bwars2
X4	Lasioglossum glabriusculum	F	T1	5867	Flowering	Sunny	HIGH	HIGH	T4	Organic	Social	Fortel et al. 20141
X5	Lasioglossum villosulum	M	T2	5867	Flowering	Sunny	HIGH	HIGH	T4	Organic	Social	Bwars2
X6	Lasioglossum glabriusculum	F	T1	5867	Flowering	Sunny	HIGH	HIGH	T4	Organic	Social	Fortel et al. 20141
X8	Osmia spinulosa	M	T3	5867	Flowering	Sunny	HIGH	HIGH	T4	Organic	Solitary	Fortel et al. 20141
X9	Lasioglossum glabriusculum	F	T1	5867	Flowering	Sunny	HIGH	HIGH	T4	Organic	Social	Fortel et al. 20141
Y2	Lasioglossum villosulum	F	T2	5867	Flowering	Sunny	HIGH	HIGH	T4	Organic	Social	Bwars2
Y4	Andrena minutuloides	F	T2	4566	Flowering	Sunny	LOW	LOW	T2	Organic	Solitary	Fortel et al. 20141
Y5	Andrena minutuloides	F	T2	4566	Flowering	Sunny	LOW	LOW	T2	Organic	Solitary	Fortel et al. 20141
Y6	Andrena nana	F	T3	4566	Flowering	Sunny	LOW	LOW	T2	Organic	Solitary	Fortel et al. 20141
Y7	Andrena nana	F	T3	4566	Flowering	Sunny	LOW	LOW	T2	Organic	Solitary	Fortel et al. 20141
Y8	Andrena nana	F	T3	4566	Flowering	Sunny	LOW	LOW	T2	Organic	Solitary	Fortel et al. 20141
Y9	Andrena minutuloides	F	T2	4566	Flowering	Sunny	LOW	LOW	T2	Organic	Solitary	Fortel et al. 20141
Z1	Lasioglossum calceatum	F	T3	4566	Flowering	Sunny	LOW	LOW	T2	Organic	Social	Fortel et al. 20141
Z2	Halictus scabiosae	F	T4	4566	Flowering	Sunny	LOW	LOW	T2	Organic	Solitary	Fortel et al. 20141
Z4	Lasioglossum glabriusculum	F	T1	4566	Flowering	Sunny	LOW	LOW	T2	Organic	Social	Fortel et al. 20141
Z5	Lasioglossum glabriusculum	F	T1	4566	Flowering	Sunny	LOW	LOW	T2	Organic	Social	Fortel et al. 20141
Z6	Lasioglossum villosulum	F	T2	12	Flowering	Sunny	HIGH	LOW	T4	Conventional	Social	Bwars2
Z7	Lasioglossum villosulum	F	T2	12	Flowering	Sunny	HIGH	LOW	T4	Conventional	Social	Bwars2
Z8	Lasioglossum interruptum	F	T2	12	Flowering	Sunny	HIGH	LOW	T4	Conventional	Social	Fortel et al. 20141
References
1 Fortel, L., Henry, M., Guilbaud, L., Guirao, A. L., Kuhlmann, M., Mouret, H., ... & Vaissière, B. E. (2014). Decreasing abundance, increasing diversity and changing structure of the wild bee community (Hymenoptera: Anthophila) along an urbanization gradient. PloS one, 9(8), e104679.
2 Edwards, R. (1996). BWARS: Bees, Wasps and Ants Recording Society starter pack. Biological Records Centre.
3 Wood, T. J., Holland, J. M., & Goulson, D. (2016). Diet characterisation of solitary bees on farmland: dietary specialisation predicts rarity. Biodiversity and Conservation, 25(13), 2655-2671.
4 Geslin, B., Le Féon, V., Folschweiller, M., Flacher, F., Carmignac, D., Motard, E., ... & Dajoz, I. (2016). The proportion of impervious surfaces at the landscape scale structures wild bee assemblages in a densely populated region. Ecology and evolution, 6(18), 6599-6615.
5 Dubitzky, A., & Schönitzer, K. (2001). The propodeal corbicula of Andrena proxima and allied species (Hymenoptera, Andrenidae). Apidologie, 32(5), 429-434.
6 Gresty, C. E., Clare, E., Devey, D. S., Cowan, R. S., Csiba, L., Malakasi, P., ... & Willis, K. J. (2018). Flower preferences and pollen transport networks for cavity‐nesting solitary bees: Implications for the design of agri‐environment schemes. Ecology and evolution, 8(15), 7574-7587.
7 Danforth, B. N., Minckley, R. L., Neff, J. L., & Fawcett, F. (2019). The solitary bees: biology, evolution, conservation. Princeton University Press.

### Sheet: S1B
Environmental variables and species traits	Factors	Number of specimens
Flowering stage	Pre-flowering	66
	Flowering	119
Farming System	Organic	91
	Conventional	94
Wild bee size	T1	38
	T2	73
	T3	15
	T4	59
Sociality	Social	133
	Solitary	52
