## Supplementary material for "Environmental variables and species traits as drivers of wild bee pollination in intensive agroecosystems -a metabarcoding approach": Table S3

### Sheet: Sheet1
OTU_ID	Phylum	Class	Order	Family	Genus	Species	Kruskal-Wallis p-value	Species indicator of
OTU_2	Streptophyta	Magnoliopsida	Brassicales	Resedaceae	Reseda	Reseda lutea	1.76e-06	Flowering stage / T3
OTU_3	Streptophyta	Magnoliopsida	Apiales	Apiaceae	Daucus	Daucus carota	0.0001358	Organic farming / Flowering stage
OTU_5	Streptophyta	Magnoliopsida	Solanales	Convolvulaceae	Convolvulus	Convolvulus arvensis	7.97e-06	Conventional farming
OTU_5	Streptophyta	Magnoliopsida	Solanales	Convolvulaceae	Convolvulus	Convolvulus arvensis	6.85e-06	Social
OTU_8	Streptophyta	Magnoliopsida	Apiales	Apiaceae	Falcaria	Falcaria vulgaris	0.0452	Pre-flowering stage
OTU_9	Streptophyta	Magnoliopsida	Brassicales	Brassicaceae	Sinapis	Sinapis alba	1.67e-05	Pre-flowering stage
OTU_10	Streptophyta	Magnoliopsida	Asterales	Asteraceae	Anthemis	Anthemis cotula	5.28e-05	Organic farming / T3
OTU_14	Streptophyta	Magnoliopsida	Ranunculales	Papaveraceae	Papaver	Papaver rhoeas	0.03379	Organic farming / T2
OTU_16	Streptophyta	Magnoliopsida	Ranunculales	Papaveraceae	Papaver	Papaver rhoeas	0.002761	Organic farming / T1
OTU_21	Streptophyta	Magnoliopsida	Apiales	Apiaceae	Daucus	Daucus carota	2.1e-06	Flowering stage
OTU_26	Streptophyta	Magnoliopsida	Caryophyllales	Chenopodiaceae	Chenopodiastrum	Chenopodiastrum hybridum	8.25e-06	Flowering stage
OTU_27	Streptophyta	Magnoliopsida	Asterales	Asteraceae	Hypochaeris	Hypochaeris sp.	0.04944	T2
OTU_29	Streptophyta	Magnoliopsida	Lamiales	Plantaginaceae	Plantago	Plantago lanceolata	0.01307	Pre-flowering stage
OTU_30	Streptophyta	Magnoliopsida	Apiales	Apiaceae	Daucus	Daucus sp.	0.0002284	Pre-flowering stage
OTU_34	Streptophyta	Magnoliopsida	Solanales	Convolvulaceae	Convolvulus	Convolvulus sp.	6.85e-06	Conventional farming
OTU_34	Streptophyta	Magnoliopsida	Solanales	Convolvulaceae	Convolvulus	Convolvulus sp.	7.97e-06	Solitary
OTU_80	Streptophyta	Magnoliopsida	Solanales	Convolvulaceae	Convolvulus	Convolvulus chinensis	2.76e-05	Conventional farming
OTU_81	Streptophyta	Magnoliopsida	Asterales	Asteraceae	Picris	Picris hieracioides	0.0003419	Flowering stage
OTU_86	Streptophyta	Magnoliopsida	Ericales	Primulaceae	Anagallis	Anagallis arvensis	0.0005707	Flowering stage
OTU_169	Streptophyta	Magnoliopsida	Asterales	Asteraceae	Hypochaeris	Hypochaeris sp.	0.0003547	Flowering stage
OTU_198	Streptophyta	Magnoliopsida	Solanales	Convolvulaceae	Convolvulus	Convolvulus sp.	1.23e-05	Conventional farming
