## Supplementary material for "Environmental variables and species traits as drivers of wild bee pollination in intensive agroecosystems -a metabarcoding approach": Table S4

### Sheet: S4
Statistical Analysis	Biodiversity metric	Variable/s	Statistical indicator = value	P-value/prand =/< value
Kruskal-Wallis analysis	Alpha diversity	Flowering period	K-W chi-squared = 4.7447	P-value = 0.02939
		Farming system	K-W chi-squared = 0.3358	P-value = 0.5623
		Wild bee size	K-W chi-squared = 6.58	P-value = 0.09
		Sociality	K-W chi-squared = 3.9292	P-value = 0.04745
PERMANOVA	Beta diversity	Flowering period	R^2 = 0.03159	Prand < 0.001
		Farming system	R^2 = 0.03234	Prand < 0.001
		Wild bee size	R^2 = 0.04865	Prand < 0.001
		Sociality	R^2 = 0.01764	Prand < 0.001
		Interaction	R^2 = 0.2717	Prand < 0.001
CAP permutation test	Beta diversity	Flowering period	Chi-squared = 0.379	Prand < 0.001
		Farming system	Chi-squared = 0.3562	Prand < 0.001
		Wild bee size	Chi-squared = 0.7709	Prand < 0.001
		Sociality	Chi-squared = 0.2243	Prand < 0.001
		Interaction	Chi-squared = 4.6465	Prand < 0.001
Generalized Linear Model (GLM)	Beta diversity	Flowering period	Dev = 797.1	Prand < 0.001
		Farming system	Dev = 746.3	Prand < 0.001
		Wild bee size	Dev = 1235	Prand < 0.001
		Sociality	Dev = 436.8	Prand < 0.002
		Interaction	Dev = 4924	Prand < 0.001
